# Warmer temperatures result in maladaptive learning of sexual preferences

**DOI:** 10.1101/2020.11.05.369561

**Authors:** Marie-Jeanne Holveck, Doriane Muller, Bertanne Visser, Arthur Timmermans, Lidwine Colonval, Fabrice Jan, Michel Crucifix, Caroline M. Nieberding

**Affiliations:** Evolutionary Ecology and Genetics group, Earth and Life Institute, UCLouvain, Louvain-la-Neuve, Belgium; Evolution and Ecophysiology group, Department of Functional and Evolutionary Entomology, University of Liège - Gembloux Agro-Bio Tech, Passage des Déportés 2, 5030 Gembloux, Belgium; Earth and Climate, Earth and Life Institute, UCLouvain, Louvain-la-Neuve, Belgium

**Keywords:** Reproductive fitness, Climate warming, Seasonal polyphenism, Simulations, Learning

## Abstract

1. The impact of learning ability and sexual selection on the climate and biodiversity crisis are currently unclear.
2. Using the African butterfly *Bicyclus anynana*, which shows strong phenotypic plasticity (i.e., polyphenism) in response to temperature, we tested whether learning affects mate preferences under climate warming.
3. We first modelled climate warming scenarios and then showed experimentally that as temperature becomes an unreliable cue to the onset of the dry season, adult butterflies displayed the wet season rather than the dry season form.
4. Experienced females that were exposed to different male seasonal phenotypes during sexual maturation changed sexual preferences.
5. Female fertilization success was reversed for naive compared to experienced females, likely reducing female fitness following climate warming.
6. Our results emphasize the importance of sexual selection, learning, and their fitness consequences for understanding (mal)adaptation of natural populations to climate warming.
