## Supplementary material for "Warmer temperatures result in maladaptive learning of sexual preferences": Datasets and R Scripts: DatasetS1.txt

SleeveID	NOlarvae	NOlarvaeexcluded	NOadults	Survival	Scenario	Cohort
1	50	2	23	0,48	20,19	3
2	50	0	30	0,60	20,19	3
3	50	0	31	0,62	20,19	3
4	50	0	24	0,48	20,19	3
5	50	3	38	0,81	20,19	3
6	50	0	33	0,66	20,19	3
7	50	1	30	0,61	20,19	3
8	50	0	33	0,66	23,92	3
9	50	0	21	0,42	23,92	3
10	50	2	28	0,58	23,92	3
11	50	1	39	0,80	23,92	3
12	50	0	43	0,86	23,92	3
13	50	0	35	0,70	23,92	3
14	50	0	36	0,72	23,92	3
15	50	0	41	0,82	27,06	3
16	50	0	31	0,62	27,06	3
17	50	0	36	0,72	27,06	3
18	50	0	35	0,70	27,06	3
19	50	0	50	1,00	27,06	3
20	50	0	37	0,74	27,06	3
21	50	1	42	0,86	27,06	3
22	25	0	9	0,36	20,19	2,5
23	25	2	12	0,52	20,19	2,5
24	25	4	12	0,57	20,19	2,5
25	25	0	10	0,40	20,19	2,5
26	25	3	11	0,50	20,19	2,5
27	25	2	10	0,43	20,19	2,5
28	25	1	12	0,50	20,19	2,5
29	25	1	14	0,58	20,19	2,5
30	25	3	14	0,64	20,19	2,5
31	25	5	5	0,25	20,19	2,5
32	25	0	15	0,60	23,92	2,5
33	25	1	13	0,54	23,92	2,5
34	25	1	14	0,58	23,92	2,5
35	25	0	11	0,44	23,92	2,5
36	25	0	16	0,64	23,92	2,5
37	25	0	14	0,56	23,92	2,5
38	25	1	10	0,42	23,92	2,5
39	25	0	17	0,68	23,92	2,5
40	25	0	15	0,60	23,92	2,5
41	25	0	11	0,44	23,92	2,5
42	25	0	13	0,52	27,06	2,5
43	25	0	13	0,52	27,06	2,5
44	25	0	12	0,48	27,06	2,5
45	25	0	17	0,68	27,06	2,5
46	25	0	16	0,64	27,06	2,5
47	25	0	15	0,60	27,06	2,5
48	25	0	13	0,52	27,06	2,5
49	25	0	15	0,60	27,06	2,5
50	25	0	16	0,64	27,06	2,5
51	25	0	15	0,60	27,06	2,5
52	30	0	17	0,57	20,19	0,9
53	30	2	19	0,68	20,19	0,9
54	30	0	12	0,40	20,19	0,9
55	30	2	19	0,68	20,19	0,9
56	30	0	19	0,63	20,19	0,9
57	30	0	24	0,80	20,19	0,9
58	30	0	18	0,60	20,19	0,9
59	30	0	13	0,43	20,19	0,9
60	30	0	13	0,43	20,19	0,9
61	30	0	16	0,53	20,19	0,9
62	30	0	15	0,50	23,92	0,9
63	30	0	18	0,60	23,92	0,9
64	30	0	16	0,53	23,92	0,9
65	30	0	25	0,83	23,92	0,9
66	30	0	14	0,47	23,92	0,9
67	30	0	19	0,63	23,92	0,9
68	30	0	23	0,77	23,92	0,9
69	30	0	19	0,63	23,92	0,9
70	30	0	21	0,70	23,92	0,9
71	30	0	23	0,77	23,92	0,9
72	30	0	19	0,63	27,06	0,9
73	30	0	26	0,87	27,06	0,9
74	30	0	11	0,37	27,06	0,9
75	30	0	20	0,67	27,06	0,9
76	30	0	21	0,70	27,06	0,9
77	30	0	18	0,60	27,06	0,9
78	30	0	17	0,57	27,06	0,9
79	30	0	22	0,73	27,06	0,9
80	30	0	24	0,80	27,06	0,9
81	30	0	20	0,67	27,06	0,9
