## Supplementary material for "Warmer temperatures result in maladaptive learning of sexual preferences": Datasets and R Scripts: DatasetS3.txt

ButterflyID	Sex	Treatment	Treatmentduration	Experience	Matingage	NOmating	Fertility	NOeggs	Ageatdeath	PartnerID	PartnerTreatment	PartnerMatingage	PartnerMatingorder	Experimenter	Experiment	Replicate	Matechoiceallowed	MatingcageVolume	MatingcageDensity	MatingcageSexratio	MatingTemperature	Feedingstatus	FitnessTemperature
35AT	f	27	0.2	naive	5	1	NA	4	7	500AT	23	13	1	AT	experiment1	2	yes	424.8	20	biased	27	fed	27
38AT	f	27	0.2	naive	5	1	NA	64	22	503AT	23	13	1	AT	experiment1	2	yes	424.8	20	biased	27	fed	27
40AT	f	27	1	naive	5	1	NA	8	8	12AT	27	8	1	AT	experiment1	2	yes	424.8	20	biased	27	fed	27
41AT	f	27	0.142857143	naive	5	1	NA	7	8	1003AT	17	10	1	AT	experiment1	1	yes	424.8	20	biased	27	fed	27
66AT	f	27	0.2	naive	5	1	NA	21	16	513AT	23	8	1	AT	experiment1	3	yes	424.8	20	biased	27	fed	27
68AT	f	27	0.142857143	naive	5	1	NA	37	16	1022AT	17	10	1	AT	experiment1	4	yes	424.8	20	biased	27	fed	27
70AT	f	27	0.142857143	naive	5	1	NA	53	27	1016AT	17	10	1	AT	experiment1	3	yes	424.8	20	biased	27	fed	27
71AT	f	27	0.142857143	naive	5	1	NA	48	23	1019AT	17	10	1	AT	experiment1	4	yes	424.8	20	biased	27	fed	27
84AT	f	27	0.142857143	naive	4	1	NA	55	19	1015AT	17	10	1	AT	experiment1	3	yes	424.8	20	biased	27	fed	27
85AT	f	27	0.2	naive	4	1	NA	75	26	512AT	23	8	1	AT	experiment1	4	yes	424.8	20	biased	27	fed	27
86AT	f	27	1	naive	4	1	NA	45	33	22AT	27	8	1	AT	experiment1	4	yes	424.8	20	biased	27	fed	27
87AT	f	27	1	naive	4	1	NA	61	26	10AT	27	10	1	AT	experiment1	3	yes	424.8	20	biased	27	fed	27
100AT	f	27	0.2	naive	5	1	NA	49	14	522AT	23	10	1	AT	experiment1	6	yes	424.8	20	biased	27	fed	27
102AT	f	27	1	naive	5	1	NA	77	18	29AT	27	9	1	AT	experiment1	6	yes	424.8	20	biased	27	fed	27
104AT	f	27	0.2	naive	5	1	NA	19	21	529AT	23	9	1	AT	experiment1	6	yes	424.8	20	biased	27	fed	27
107AT	f	27	0.142857143	naive	5	1	NA	29	11	537AT	17	8	1	AT	experiment1	5	yes	424.8	20	biased	27	fed	27
130AT	f	27	0.2	naive	3	1	NA	37	23	526AT	23	9	1	AT	experiment1	5	yes	424.8	20	biased	27	fed	27
136AT	f	27	0.2	naive	6	1	NA	43	23	552AT	23	10	1	AT	experiment1	9	yes	424.8	20	biased	27	fed	27
138AT	f	27	1	naive	6	1	NA	31	13	57AT	27	10	1	AT	experiment1	7	yes	424.8	20	biased	27	fed	27
141AT	f	27	1	naive	6	1	NA	6	9	58AT	27	10	1	AT	experiment1	9	yes	424.8	20	biased	27	fed	27
151AT	f	27	0.142857143	naive	6	1	NA	4	12	1041AT	17	8	1	AT	experiment1	8	yes	424.8	20	biased	27	fed	27
153AT	f	27	0.142857143	naive	6	1	NA	0	9	1034AT	17	10	1	AT	experiment1	9	yes	424.8	20	biased	27	fed	27
155AT	f	27	0.142857143	naive	6	1	NA	59	23	1029AT	17	10	1	AT	experiment1	7	yes	424.8	20	biased	27	fed	27
202AT	f	27	1	naive	5	1	NA	0	5	115AT	27	10	1	AT	experiment1	10	yes	424.8	20	biased	27	fed	27
205AT	f	27	1	naive	5	1	NA	81	18	112AT	27	10	1	AT	experiment1	11	yes	424.8	20	biased	27	fed	27
219AT	f	27	0.2	naive	5	1	NA	45	22	606AT	23	10	1	AT	experiment1	12	yes	424.8	20	biased	27	fed	27
304AT	f	27	1	naive	5	1	NA	37	8	244AT	27	10	1	AT	experiment1	14	yes	424.8	20	biased	27	fed	27
305AT	f	27	0.2	naive	5	1	NA	NA	NA	691AT	23	10	1	AT	experiment1	13	yes	424.8	20	biased	27	fed	27
307AT	f	27	1	naive	5	1	NA	57	13	243AT	27	10	1	AT	experiment1	13	yes	424.8	20	biased	27	fed	27
309AT	f	27	0.142857143	naive	3	1	NA	31	15	1123AT	17	10	1	AT	experiment1	13	yes	424.8	20	biased	27	fed	27
310AT	f	27	1	naive	3	1	NA	25	15	239AT	27	10	1	AT	experiment1	14	yes	424.8	20	biased	27	fed	27
312AT	f	27	1	naive	3	1	NA	17	17	247AT	27	10	1	AT	experiment1	14	yes	424.8	20	biased	27	fed	27
314AT	f	27	0.142857143	naive	3	1	NA	69	10	1130AT	17	10	1	AT	experiment1	15	yes	424.8	20	biased	27	fed	27
316AT	f	27	0.2	naive	3	1	NA	21	4	679AT	23	10	1	AT	experiment1	13	yes	424.8	20	biased	27	fed	27
317AT	f	27	1	naive	5	1	NA	0	8	275AT	27	9	1	AT	experiment1	16	yes	424.8	20	biased	27	fed	27
319AT	f	27	0.142857143	naive	3	1	NA	NA	NA	1133AT	17	10	1	AT	experiment1	15	yes	424.8	20	biased	27	fed	27
321AT	f	27	0.2	naive	3	1	NA	35	8	691AT	23	10	2	AT	experiment1	13	yes	424.8	20	biased	27	fed	27
322AT	f	27	0.2	naive	5	1	NA	NA	NA	709AT	23	10	1	AT	experiment1	17	yes	424.8	20	biased	27	fed	27
323AT	f	27	1	naive	5	1	NA	0	8	270AT	27	9	1	AT	experiment1	16	yes	424.8	20	biased	27	fed	27
324AT	f	27	0.2	naive	5	1	NA	52	10	701AT	23	10	1	AT	experiment1	16	yes	424.8	20	biased	27	fed	27
351AT	f	27	1	naive	4	1	NA	7	10	274AT	27	9	1	AT	experiment1	17	yes	424.8	20	biased	27	fed	27
355AT	f	27	0.2	naive	4	1	NA	35	15	712AT	23	10	1	AT	experiment1	16	yes	424.8	20	biased	27	fed	27
356AT	f	27	0.2	naive	4	1	NA	NA	NA	703AT	23	10	1	AT	experiment1	17	yes	424.8	20	biased	27	fed	27
360AT	f	27	1	naive	4	1	NA	19	14	251AT	27	10	1	AT	experiment1	17	yes	424.8	20	biased	27	fed	27
417AT	f	27	0.2	naive	5	1	NA	33	15	774AT	23	8	1	AT	experiment1	18	yes	424.8	20	biased	27	fed	27
422AT	f	27	1	naive	5	1	NA	NA	NA	331AT	27	8	1	AT	experiment1	19	yes	424.8	20	biased	27	fed	27
423AT	f	27	0.142857143	naive	5	1	NA	42	12	1193AT	17	10	1	AT	experiment1	19	yes	424.8	20	biased	27	fed	27
424AT	f	27	0.142857143	naive	5	1	NA	55	14	1196AT	17	8	1	AT	experiment1	20	yes	424.8	20	biased	27	fed	27
429AT	f	27	0.2	naive	5	1	NA	28	12	777AT	23	8	1	AT	experiment1	20	yes	424.8	20	biased	27	fed	27
430AT	f	27	0.2	naive	5	1	NA	22	12	758AT	23	10	1	AT	experiment1	19	yes	424.8	20	biased	27	fed	27
433AT	f	27	1	naive	5	1	NA	38	21	326AT	27	8	1	AT	experiment1	18	yes	424.8	20	biased	27	fed	27
434AT	f	27	1	naive	5	2	NA	4	7	301AT	27	10	1	AT	experiment1	18	yes	424.8	20	biased	27	fed	27
434AT	f	27	0.142857143	naive	5	2	NA	4	7	1186AT	17	10	1	AT	experiment1	18	yes	424.8	20	biased	27	fed	27
435AT	f	27	0.142857143	naive	5	1	NA	32	9	1175AT	17	11	1	AT	experiment1	19	yes	424.8	20	biased	27	fed	27
440AT	f	27	1	naive	5	1	NA	5	12	315AT	27	8	1	AT	experiment1	18	yes	424.8	20	biased	27	fed	27
444AT	f	27	0.2	naive	5	1	NA	11	15	768AT	23	8	1	AT	experiment1	20	yes	424.8	20	biased	27	fed	27
445AT	f	27	0.142857143	naive	5	1	NA	5	9	1196AT	17	8	2	AT	experiment1	20	yes	424.8	20	biased	27	fed	27
477AT	f	27	0.2	WSlearn	5	1	NA	0	5	778AT	23	9	1	AT	experiment2	1	yes	424.8	20	biased	27	fed	27
481AT	f	27	0.142857143	WSlearn	4	1	NA	47	14	1219AT	17	9	1	AT	experiment2	1	yes	424.8	20	biased	27	fed	27
482AT	f	27	0.2	WSlearn	4	1	NA	9	15	787AT	23	9	1	AT	experiment2	1	yes	424.8	20	biased	27	fed	27
485AT	f	27	0.2	WSlearn	4	1	NA	24	14	784AT	23	9	1	AT	experiment2	1	yes	424.8	20	biased	27	fed	27
1521AT	f	27	1	WSlearn	3	1	NA	0	11	1412AT	27	10	1	AT	experiment2	4	yes	424.8	20	biased	27	fed	27
1523AT	f	27	1	WSlearn	3	1	NA	0	13	1405AT	27	10	1	AT	experiment2	4	yes	424.8	20	biased	27	fed	27
1444AT	f	27	1	WSlearn	4	1	NA	38	11	363AT	27	10	1	AT	experiment2	3	yes	424.8	20	biased	27	fed	27
1451AT	f	27	1	WSlearn	4	1	NA	66	8	364AT	27	10	1	AT	experiment2	2	yes	424.8	20	biased	27	fed	27
1455AT	f	27	1	WSlearn	4	1	NA	56	17	362AT	27	10	1	AT	experiment2	2	yes	424.8	20	biased	27	fed	27
1672LC	f	27	0.2	WSlearn	5	1	0	0	5	I24	23	9	1	LC	experiment2	6	yes	424.8	20	biased	27	starved	27
1673LC	f	27	0.2	WSlearn	5	1	1	17	11	I32	23	8	1	LC	experiment2	5	yes	424.8	20	biased	27	starved	27
1674LC	f	27	0.2	WSlearn	5	1	1	48	11	I21	23	11	1	LC	experiment2	5	yes	424.8	20	biased	27	starved	27
1675LC	f	27	1	WSlearn	5	1	0	12	9	H47	27	9	1	LC	experiment2	5	yes	424.8	20	biased	27	starved	27
1676LC	f	27	1	WSlearn	5	1	1	15	13	H35	27	10	1	LC	experiment2	6	yes	424.8	20	biased	27	starved	27
1681LC	f	27	0.142857143	WSlearn	4	1	1	13	10	S11	17	10	1	LC	experiment2	5	yes	424.8	20	biased	27	starved	27
1686LC	f	27	0.2	WSlearn	3	1	0	0	7	I25	23	9	1	LC	experiment2	6	yes	424.8	20	biased	27	starved	27
1799LC	f	27	0.142857143	WSlearn	5	1	1	43	9	S29	17	10	1	LC	experiment2	7	yes	424.8	20	biased	27	starved	27
1802LC	f	27	0.2	WSlearn	5	1	0	0	6	I75	23	10	1	LC	experiment2	7	yes	424.8	20	biased	27	starved	27
1815LC	f	27	1	WSlearn	4	1	0	0	7	H137	27	10	1	LC	experiment2	7	yes	424.8	20	biased	27	starved	27
1818LC	f	27	0.142857143	WSlearn	4	1	0	0	7	S30	17	10	1	LC	experiment2	7	yes	424.8	20	biased	27	starved	27
1837LC	f	27	0.2	WSlearn	5	1	1	62	11	I110	23	9	1	LC	experiment2	8	yes	424.8	20	biased	27	starved	27
1838LC	f	27	1	WSlearn	5	1	1	45	17	H193	27	8	1	LC	experiment2	8	yes	424.8	20	biased	27	starved	27
1850LC	f	27	0.2	WSlearn	4	1	1	57	17	I107	23	9	1	LC	experiment2	8	yes	424.8	20	biased	27	starved	27
1851LC	f	27	0.142857143	WSlearn	4	1	1	26	15	S38	17	8	1	LC	experiment2	8	yes	424.8	20	biased	27	starved	27
1858LC	f	27	0.2	WSlearn	6	1	1	76	15	I145	23	8	1	LC	experiment2	9	yes	424.8	20	biased	27	starved	27
1859LC	f	27	1	WSlearn	6	1	1	41	11	H231	27	8	1	LC	experiment2	10	yes	424.8	20	biased	27	starved	27
1860LC	f	27	0.2	WSlearn	6	1	1	47	15	I149	23	8	1	LC	experiment2	9	yes	424.8	20	biased	27	starved	27
1863LC	f	27	0.2	WSlearn	5	1	1	70	13	I139	23	9	1	LC	experiment2	9	yes	424.8	20	biased	27	starved	27
1864LC	f	27	0.142857143	WSlearn	5	1	1	59	14	S47	17	8	1	LC	experiment2	10	yes	424.8	20	biased	27	starved	27
1866LC	f	27	0.142857143	WSlearn	5	1	1	54	12	S52	17	8	1	LC	experiment2	10	yes	424.8	20	biased	27	starved	27
1867LC	f	27	1	WSlearn	5	1	1	71	14	H233	27	8	1	LC	experiment2	9	yes	424.8	20	biased	27	starved	27
1868LC	f	27	0.142857143	WSlearn	5	1	1	35	13	S51	17	8	1	LC	experiment2	10	yes	424.8	20	biased	27	starved	27
1869LC	f	27	1	WSlearn	5	2	1	67	16	H236	27	8	1	LC	experiment2	10	yes	424.8	20	biased	27	starved	27
1869LC	f	27	0.142857143	WSlearn	5	2	1	67	16	S52	17	8	2	LC	experiment2	10	yes	424.8	20	biased	27	starved	27
1929LC	f	27	1	WSlearn	4	1	1	108	16	H282	27	10	1	LC	experiment2	11	yes	424.8	20	biased	27	starved	27
1930LC	f	27	0.2	WSlearn	4	1	1	92	15	I167	23	9	1	LC	experiment2	11	yes	424.8	20	biased	27	starved	27
1931LC	f	27	0.2	WSlearn	4	1	1	107	12	I169	23	9	1	LC	experiment2	12	yes	424.8	20	biased	27	starved	27
1932LC	f	27	0.2	WSlearn	4	1	1	116	16	I168	23	9	1	LC	experiment2	12	yes	424.8	20	biased	27	starved	27
1933LC	f	27	1	WSlearn	4	1	1	172	19	H291	27	10	1	LC	experiment2	11	yes	424.8	20	biased	27	starved	27
1952LC	f	27	0.2	WSlearn	3	1	1	36	12	I170	23	9	1	LC	experiment2	12	yes	424.8	20	biased	27	starved	27
1953LC	f	27	0.2	WSlearn	3	2	0	12	12	I170	23	9	2	LC	experiment2	12	yes	424.8	20	biased	27	starved	27
1953LC	f	27	0.2	WSlearn	3	2	0	12	12	I169	23	9	2	LC	experiment2	12	yes	424.8	20	biased	27	starved	27
1954LC	f	27	0.2	WSlearn	4	1	1	42	11	I183	23	8	1	LC	experiment2	13	yes	424.8	20	biased	27	starved	27
1964LC	f	27	0.2	WSlearn	3	1	1	106	16	I164	23	11	1	LC	experiment2	13	yes	424.8	20	biased	27	starved	27
1965LC	f	27	1	WSlearn	3	1	1	145	15	H296	27	10	1	LC	experiment2	13	yes	424.8	20	biased	27	starved	27
1966LC	f	27	0.142857143	WSlearn	3	1	1	39	14	S95	17	10	1	LC	experiment2	13	yes	424.8	20	biased	27	starved	27
1967LC	f	27	0.2	WSlearn	4	1	1	78	16	I186	23	9	1	LC	experiment2	14	yes	424.8	20	biased	27	starved	27
1968LC	f	27	0.142857143	WSlearn	4	2	1	129	15	S107	17	9	1	LC	experiment2	14	yes	424.8	20	biased	27	starved	27
1968LC	f	27	0.2	WSlearn	4	2	1	129	15	I186	23	9	2	LC	experiment2	14	yes	424.8	20	biased	27	starved	27
1969LC	f	27	0.2	WSlearn	4	1	1	103	9	I179	23	9	1	LC	experiment2	15	yes	424.8	20	biased	27	starved	27
1970LC	f	27	0.2	WSlearn	4	1	1	27	14	I185	23	9	1	LC	experiment2	15	yes	424.8	20	biased	27	starved	27
1981LC	f	27	0.2	WSlearn	3	1	0	0	9	I188	23	8	1	LC	experiment2	14	yes	424.8	20	biased	27	starved	27
1982LC	f	27	0.2	WSlearn	3	1	0	0	11	I187	23	8	1	LC	experiment2	15	yes	424.8	20	biased	27	starved	27
1984LC	f	27	1	WSlearn	3	1	0	0	10	H311	27	8	1	LC	experiment2	15	yes	424.8	20	biased	27	starved	27
1988LC	f	27	0.142857143	WSlearn	5	1	1	9	14	S122	17	9	1	LC	experiment2	17	yes	424.8	20	biased	27	starved	27
1998LC	f	27	0.2	WSlearn	4	1	1	2	12	I193	23	9	1	LC	experiment2	16	yes	424.8	20	biased	27	starved	27
1999LC	f	27	0.142857143	WSlearn	4	1	1	5	12	S127	17	9	1	LC	experiment2	16	yes	424.8	20	biased	27	starved	27
2001LC	f	27	0.2	WSlearn	4	2	0	0	8	I195	23	8	1	LC	experiment2	17	yes	424.8	20	biased	27	starved	27
2001LC	f	27	1	WSlearn	4	2	0	0	8	H319	27	9	1	LC	experiment2	17	yes	424.8	20	biased	27	starved	27
2002LC	f	27	0.2	WSlearn	4	2	0	8	11	I190	23	10	1	LC	experiment2	17	yes	424.8	20	biased	27	starved	27
2002LC	f	27	1	WSlearn	4	2	0	8	11	H318	27	9	1	LC	experiment2	17	yes	424.8	20	biased	27	starved	27
2003LC	f	27	1	WSlearn	4	1	1	19	11	H327	27	8	1	LC	experiment2	17	yes	424.8	20	biased	27	starved	27
2008LC	f	27	1	WSlearn	5	1	0	0	5	H349	27	9	1	LC	experiment2	18	yes	424.8	20	biased	27	starved	27
2009LC	f	27	0.2	WSlearn	5	1	1	23	14	I201	23	10	1	LC	experiment2	18	yes	424.8	20	biased	27	starved	27
2023LC	f	27	0.142857143	WSlearn	4	1	1	9	8	S139	17	9	1	LC	experiment2	18	yes	424.8	20	biased	27	starved	27
2024LC	f	27	0.2	WSlearn	4	1	1	15	12	I205	23	9	1	LC	experiment2	18	yes	424.8	20	biased	27	starved	27
2052LC	f	27	0.2	WSlearn	5	1	1	25	12	I213	23	9	1	LC	experiment2	20	yes	424.8	20	biased	27	starved	27
2053LC	f	27	1	WSlearn	5	1	1	26	12	H408	27	9	1	LC	experiment2	19	yes	424.8	20	biased	27	starved	27
2055LC	f	27	1	WSlearn	4	1	1	9	13	H400	27	10	1	LC	experiment2	20	yes	424.8	20	biased	27	starved	27
2056LC	f	27	0.142857143	WSlearn	4	1	0	16	11	S155	17	10	2	LC	experiment2	20	yes	424.8	20	biased	27	starved	27
2057LC	f	27	0.2	WSlearn	4	1	1	26	16	I211	23	9	1	LC	experiment2	19	yes	424.8	20	biased	27	starved	27
2058LC	f	27	0.142857143	WSlearn	4	1	1	37	13	S176	17	8	1	LC	experiment2	19	yes	424.8	20	biased	27	starved	27
2061LC	f	27	0.142857143	WSlearn	3	1	0	0	9	S164	17	9	1	LC	experiment2	19	yes	424.8	20	biased	27	starved	27
2062LC	f	27	1	WSlearn	3	1	0	0	12	H397	27	10	1	LC	experiment2	19	yes	424.8	20	biased	27	starved	27
2063LC	f	27	0.142857143	WSlearn	3	1	1	44	12	S155	17	10	1	LC	experiment2	20	yes	424.8	20	biased	27	starved	27
2064LC	f	27	0.142857143	WSlearn	3	1	1	27	13	S178	17	8	1	LC	experiment2	20	yes	424.8	20	biased	27	starved	27
2125LC	f	27	1	ISlearn	5	1	1	67	14	H482	27	9	1	LC	experiment3	1	yes	424.8	20	biased	27	starved	27
2126LC	f	27	0.142857143	ISlearn	5	1	1	92	16	S206	17	11	1	LC	experiment3	1	yes	424.8	20	biased	27	starved	27
2128LC	f	27	1	ISlearn	5	1	0	73	15	H478	27	11	2	LC	experiment3	2	yes	424.8	20	biased	27	starved	27
2129LC	f	27	1	ISlearn	5	1	1	36	12	H479	27	11	1	LC	experiment3	2	yes	424.8	20	biased	27	starved	27
2130LC	f	27	0.142857143	ISlearn	5	1	1	134	15	S213	17	9	1	LC	experiment3	2	yes	424.8	20	biased	27	starved	27
2132LC	f	27	0.2	ISlearn	4	1	1	58	10	I260	23	10	1	LC	experiment3	1	yes	424.8	20	biased	27	starved	27
2135LC	f	27	1	ISlearn	4	1	1	19	13	H478	27	11	1	LC	experiment3	2	yes	424.8	20	biased	27	starved	27
2136LC	f	27	0.2	ISlearn	5	1	1	39	13	I271	23	8	1	LC	experiment3	3	yes	424.8	20	biased	27	starved	27
2137LC	f	27	1	ISlearn	5	1	0	0	8	H490	27	9	1	LC	experiment3	4	yes	424.8	20	biased	27	starved	27
2138LC	f	27	0.2	ISlearn	5	1	1	54	14	I273	23	8	1	LC	experiment3	4	yes	424.8	20	biased	27	starved	27
2139LC	f	27	1	ISlearn	4	1	0	0	5	H496	27	8	1	LC	experiment3	3	yes	424.8	20	biased	27	starved	27
2140LC	f	27	1	ISlearn	4	1	0	0	6	H488	27	9	1	LC	experiment3	3	yes	424.8	20	biased	27	starved	27
2141LC	f	27	1	ISlearn	4	1	NA	NA	NA	H492	27	9	1	LC	experiment3	4	yes	424.8	20	biased	27	starved	27
2142LC	f	27	0.2	ISlearn	4	1	1	52	17	I268	23	10	1	LC	experiment3	4	yes	424.8	20	biased	27	starved	27
2143LC	f	27	0.2	ISlearn	4	1	1	32	13	I264	23	11	1	LC	experiment3	3	yes	424.8	20	biased	27	starved	27
2147LC	f	27	0.2	ISlearn	3	1	0	0	10	I269	23	10	1	LC	experiment3	4	yes	424.8	20	biased	27	starved	27
2158LC	f	27	0.2	ISlearn	4	1	1	57	9	I281	23	8	1	LC	experiment3	5	yes	424.8	20	biased	27	starved	27
2159LC	f	27	0.142857143	ISlearn	4	1	1	21	16	S231	17	9	1	LC	experiment3	5	yes	424.8	20	biased	27	starved	27
2160LC	f	27	0.142857143	ISlearn	4	1	1	43	12	S230	17	9	1	LC	experiment3	5	yes	424.8	20	biased	27	starved	27
2161LC	f	27	1	ISlearn	4	1	1	32	14	H508	27	9	1	LC	experiment3	5	yes	424.8	20	biased	27	starved	27
2162LC	f	27	1	ISlearn	4	1	1	64	11	H516	27	8	1	LC	experiment3	6	yes	424.8	20	biased	27	starved	27
2163LC	f	27	0.2	ISlearn	4	1	1	60	14	I284	23	8	1	LC	experiment3	6	yes	424.8	20	biased	27	starved	27
2164LC	f	27	0.2	ISlearn	4	1	1	21	13	I279	23	9	1	LC	experiment3	6	yes	424.8	20	biased	27	starved	27
2165LC	f	27	1	ISlearn	4	1	1	106	14	H511	27	9	1	LC	experiment3	6	yes	424.8	20	biased	27	starved	27
2166LC	f	27	0.2	ISlearn	4	1	0	36	16	I279	23	9	2	LC	experiment3	6	yes	424.8	20	biased	27	starved	27
105DM	f	27	0.5	naive	5	1	1	32	14	225DM	23	3	1	DM	independent	21	no	28.26	9	unbiased	27	starved	27
106DM	f	27	0.5	naive	5	1	1	74	13	226DM	23	3	1	DM	independent	22	no	28.26	9	unbiased	27	starved	27
107DM	f	27	0.5	naive	5	1	1	83	18	128DM	23	4	1	DM	independent	23	no	28.26	9	unbiased	27	starved	27
108DM	f	27	0.5	naive	5	1	1	97	14	127DM	23	4	1	DM	independent	24	no	28.26	9	unbiased	27	starved	27
110DM	f	27	0.5	naive	5	1	0	43	10	136DM	23	4	1	DM	independent	25	no	28.26	9	unbiased	27	starved	27
111DM	f	27	0.5	naive	5	1	1	88	14	131DM	23	4	1	DM	independent	26	no	28.26	9	unbiased	27	starved	27
112DM	f	27	1	naive	5	1	1	34	13	165DM	27	4	1	DM	independent	27	no	28.26	9	unbiased	27	starved	27
113DM	f	27	0.5	naive	5	1	1	114	14	124DM	23	4	1	DM	independent	28	no	28.26	9	unbiased	27	starved	27
114DM	f	27	1	naive	5	1	1	112	18	194DM	27	3	1	DM	independent	29	no	28.26	9	unbiased	27	starved	27
115DM	f	27	1	naive	5	1	1	39	18	169DM	27	4	1	DM	independent	30	no	28.26	9	unbiased	27	starved	27
118DM	f	27	0.5	naive	5	1	1	49	16	227DM	23	3	1	DM	independent	31	no	28.26	9	unbiased	27	starved	27
119DM	f	27	1	naive	5	1	1	116	17	163DM	27	4	1	DM	independent	32	no	28.26	9	unbiased	27	starved	27
121DM	f	27	1	naive	5	1	1	63	13	162DM	27	4	1	DM	independent	33	no	28.26	9	unbiased	27	starved	27
122DM	f	27	0.5	naive	5	1	1	60	9	161DM	23	4	1	DM	independent	34	no	28.26	9	unbiased	27	starved	27
143DM	f	27	0.5	naive	4	1	1	118	16	142DM	23	4	1	DM	independent	43	no	28.26	9	unbiased	27	starved	27
145DM	f	27	1	naive	5	1	1	41	12	199DM	27	4	1	DM	independent	44	no	28.26	9	unbiased	27	starved	27
146DM	f	27	0.5	naive	4	1	1	95	18	125DM	23	4	1	DM	independent	45	no	28.26	9	unbiased	27	starved	27
148DM	f	27	1	naive	5	1	1	11	14	166DM	27	5	1	DM	independent	46	no	28.26	9	unbiased	27	starved	27
149DM	f	27	1	naive	5	1	1	136	15	198DM	27	4	1	DM	independent	47	no	28.26	9	unbiased	27	starved	27
152DM	f	27	0.5	naive	4	1	1	50	12	133DM	23	4	1	DM	independent	48	no	28.26	9	unbiased	27	starved	27
154DM	f	27	1	naive	5	1	1	87	15	197DM	27	4	1	DM	independent	49	no	28.26	9	unbiased	27	starved	27
271DM	f	27	0.714285714	naive	4	1	0	16	13	261DM	17	4	1	DM	independent	64	no	28.26	9	unbiased	27	starved	27
289DM	f	27	0.5	naive	6	1	1	85	20	318DM	23	6	1	DM	independent	65	no	28.26	9	unbiased	27	starved	27
299DM	f	27	1	naive	6	1	1	46	16	301DM	27	6	1	DM	independent	69	no	28.26	9	unbiased	27	starved	27
300DM	f	27	1	naive	6	1	1	37	15	298DM	27	6	1	DM	independent	70	no	28.26	9	unbiased	27	starved	27
306DM	f	27	1	naive	6	1	1	94	19	294DM	27	6	1	DM	independent	72	no	28.26	9	unbiased	27	starved	27
313DM	f	27	1	naive	6	1	1	74	16	293DM	27	6	1	DM	independent	73	no	28.26	9	unbiased	27	starved	27
337DM	f	27	0.5	naive	6	1	1	58	16	417DM	23	5	1	DM	independent	75	no	28.26	9	unbiased	27	starved	27
343DM	f	27	1	naive	6	1	1	89	12	339DM	27	6	1	DM	independent	77	no	28.26	9	unbiased	27	starved	27
347DM	f	27	0.5	naive	6	1	1	40	14	416DM	23	5	1	DM	independent	78	no	28.26	9	unbiased	27	starved	27
349DM	f	27	0.5	naive	6	1	1	160	16	410DM	23	5	1	DM	independent	80	no	28.26	9	unbiased	27	starved	27
361DM	f	27	0.5	naive	6	1	1	135	24	415DM	23	5	1	DM	independent	81	no	28.26	9	unbiased	27	starved	27
362DM	f	27	0.5	naive	6	1	1	60	17	413DM	23	5	1	DM	independent	82	no	28.26	9	unbiased	27	starved	27
364DM	f	27	1	naive	6	1	1	204	21	348DM	27	6	1	DM	independent	83	no	28.26	9	unbiased	27	starved	27
369DM	f	27	0.714285714	naive	6	1	0	85	12	396DM	17	5	1	DM	independent	84	no	28.26	9	unbiased	27	starved	27
394DM	f	27	0.714285714	naive	6	1	1	53	12	496DM	17	4	1	DM	independent	85	no	28.26	9	unbiased	27	starved	27
418DM	f	27	1	naive	6	1	1	47	12	442DM	27	6	1	DM	independent	92	no	28.26	9	unbiased	27	starved	27
426DM	f	27	0.5	naive	6	1	1	41	14	543DM	23	4	1	DM	independent	94	no	28.26	9	unbiased	27	starved	27
428DM	f	27	0.5	naive	6	1	1	36	16	467DM	23	5	1	DM	independent	95	no	28.26	9	unbiased	27	starved	27
429DM	f	27	0.5	naive	6	1	1	62	14	464DM	23	5	1	DM	independent	96	no	28.26	9	unbiased	27	starved	27
435DM	f	27	0.5	naive	6	1	1	77	12	546DM	23	4	1	DM	independent	99	no	28.26	9	unbiased	27	starved	27
436DM	f	27	0.5	naive	6	1	0	16	15	548DM	23	4	1	DM	independent	100	no	28.26	9	unbiased	27	starved	27
437DM	f	27	1	naive	6	1	1	85	16	441DM	27	6	1	DM	independent	101	no	28.26	9	unbiased	27	starved	27
443DM	f	27	0.5	naive	6	1	0	16	23	542DM	23	4	1	DM	independent	104	no	28.26	9	unbiased	27	starved	27
444DM	f	27	1	naive	6	1	1	61	17	421DM	27	6	1	DM	independent	105	no	28.26	9	unbiased	27	starved	27
445DM	f	27	1	naive	6	1	1	35	16	430DM	27	6	1	DM	independent	106	no	28.26	9	unbiased	27	starved	27
446DM	f	27	1	naive	6	1	1	40	14	434DM	27	6	1	DM	independent	107	no	28.26	9	unbiased	27	starved	27
449DM	f	27	0.5	naive	6	1	1	5	13	551DM	23	4	1	DM	independent	108	no	28.26	9	unbiased	27	starved	27
450DM	f	27	0.5	naive	6	1	1	10	16	549DM	23	4	1	DM	independent	109	no	28.26	9	unbiased	27	starved	27
471DM	f	27	0.714285714	naive	6	1	0	35	16	607DM	17	4	1	DM	independent	112	no	28.26	9	unbiased	27	starved	27
472DM	f	27	0.714285714	naive	6	1	1	72	17	555DM	17	5	1	DM	independent	113	no	28.26	9	unbiased	27	starved	27
473DM	f	27	0.714285714	naive	6	1	1	43	14	556DM	17	5	1	DM	independent	114	no	28.26	9	unbiased	27	starved	27
474DM	f	27	0.5	naive	6	1	1	69	23	600DM	23	4	1	DM	independent	115	no	28.26	9	unbiased	27	starved	27
479DM	f	27	0.714285714	naive	6	1	1	93	17	557DM	17	5	1	DM	independent	118	no	28.26	9	unbiased	27	starved	27
481DM	f	27	0.714285714	naive	6	1	0	21	15	605DM	17	4	1	DM	independent	120	no	28.26	9	unbiased	27	starved	27
483DM	f	27	0.5	naive	6	1	1	104	22	603DM	23	4	1	DM	independent	122	no	28.26	9	unbiased	27	starved	27
489DM	f	27	0.5	naive	6	1	1	62	15	602DM	23	4	1	DM	independent	125	no	28.26	9	unbiased	27	starved	27
492DM	f	27	0.714285714	naive	6	1	0	42	11	554DM	17	5	1	DM	independent	128	no	28.26	9	unbiased	27	starved	27
494DM	f	27	0.714285714	naive	6	1	1	31	14	606DM	17	4	1	DM	independent	129	no	28.26	9	unbiased	27	starved	27
501DM	f	27	1	naive	5	1	1	110	20	491DM	27	6	1	DM	independent	133	no	28.26	9	unbiased	27	starved	27
502DM	f	27	1	naive	6	1	0	32	12	525DM	27	6	1	DM	independent	134	no	28.26	9	unbiased	27	starved	27
505DM	f	27	1	naive	5	1	1	103	12	482DM	27	6	1	DM	independent	135	no	28.26	9	unbiased	27	starved	27
506DM	f	27	0.5	naive	6	1	1	5	22	631DM	23	4	1	DM	independent	136	no	28.26	9	unbiased	27	starved	27
508DM	f	27	1	naive	5	1	1	88	15	490DM	27	6	1	DM	independent	138	no	28.26	9	unbiased	27	starved	27
509DM	f	27	1	naive	5	1	1	90	13	480DM	27	6	1	DM	independent	139	no	28.26	9	unbiased	27	starved	27
511DM	f	27	1	naive	5	1	1	111	16	488DM	27	6	1	DM	independent	140	no	28.26	9	unbiased	27	starved	27
512DM	f	27	1	naive	5	1	1	59	12	500DM	27	5	1	DM	independent	141	no	28.26	9	unbiased	27	starved	27
513DM	f	27	1	naive	5	1	1	72	16	528DM	27	5	1	DM	independent	142	no	28.26	9	unbiased	27	starved	27
514DM	f	27	1	naive	5	1	0	0	16	524DM	27	5	1	DM	independent	143	no	28.26	9	unbiased	27	starved	27
516DM	f	27	0.5	naive	6	1	1	70	15	601DM	23	5	1	DM	independent	144	no	28.26	9	unbiased	27	starved	27
517DM	f	27	1	naive	5	1	1	64	18	476DM	27	6	1	DM	independent	145	no	28.26	9	unbiased	27	starved	27
518DM	f	27	0.5	naive	6	1	1	94	20	636DM	23	4	1	DM	independent	146	no	28.26	9	unbiased	27	starved	27
519DM	f	27	1	naive	5	1	0	90	21	478DM	27	6	1	DM	independent	147	no	28.26	9	unbiased	27	starved	27
521DM	f	27	1	naive	5	1	1	90	17	507DM	27	5	1	DM	independent	148	no	28.26	9	unbiased	27	starved	27
523DM	f	27	1	naive	5	1	1	118	19	486DM	27	6	1	DM	independent	149	no	28.26	9	unbiased	27	starved	27
649DM	f	27	0.714285714	naive	6	1	1	141	16	497DM	17	4	1	DM	independent	173	no	28.26	9	unbiased	27	starved	27
663DM	f	27	0.714285714	naive	5	1	1	106	15	643DM	17	6	1	DM	independent	174	no	28.26	9	unbiased	27	starved	27
691DM	f	27	0.714285714	naive	5	1	0	17	10	700DM	17	5	1	DM	independent	175	no	28.26	9	unbiased	27	starved	27
692DM	f	27	0.714285714	naive	5	1	1	53	16	698DM	17	5	1	DM	independent	176	no	28.26	9	unbiased	27	starved	27
693DM	f	27	0.714285714	naive	5	1	1	136	16	699DM	17	5	1	DM	independent	177	no	28.26	9	unbiased	27	starved	27
711DM	f	27	0.714285714	naive	5	1	1	43	19	727DM	17	5	1	DM	independent	183	no	28.26	9	unbiased	27	starved	27
712DM	f	27	0.714285714	naive	5	1	1	28	19	725DM	17	5	1	DM	independent	184	no	28.26	9	unbiased	27	starved	27
713DM	f	27	0.714285714	naive	5	1	0	0	13	724DM	17	5	1	DM	independent	185	no	28.26	9	unbiased	27	starved	27
714DM	f	27	0.714285714	naive	5	1	1	50	14	742DM	17	4	1	DM	independent	186	no	28.26	9	unbiased	27	starved	27
716DM	f	27	0.5	naive	5	1	1	95	15	694DM	23	6	1	DM	independent	187	no	28.26	9	unbiased	27	starved	27
717DM	f	27	0.714285714	naive	5	1	1	88	17	726DM	17	5	1	DM	independent	188	no	28.26	9	unbiased	27	starved	27
737DM	f	27	0.5	naive	4	1	1	63	14	696DM	23	6	1	DM	independent	193	no	28.26	9	unbiased	27	starved	27
